# Wildfires change plant scents but not pollinator attraction in a Mediterranean palm

**DOI:** 10.1101/2022.09.06.506788

**Authors:** Yedra García, María Clara Castellanos, Juli G. Pausas

## Abstract

Natural fire regimes are currently changing worldwide. These alterations may affect not only plant and animal species but also their interactions. Recently, a few studies have shown the effects of different disturbances on pollination through changes on plant fragrances mediating this interaction, yet no studies have focused on the effects of fires. Here, we assessed whether wildfires can modify plant scents and, in turn, pollinator attraction in a widespread palm in the western Mediterranean Basin. We studied the fire-adapted palm *Chamaerops humilis* and its nursery (dominant in unburnt sites) and non-nursery (dominant in recently burnt sites) beetle pollinators. In nursery pollination systems, where pollinators develop inside their host plant, volatile organic compounds (VOCs) emitted by plants to attract pollinators can be crucial because of the tight interdependence among the interacting species. However, these systems can also involve non-nursery copollinators whose importance is context dependent, and potentially relevant for plant success after disturbance. We first compare scent composition between plants growing in burned and unburned sites after recent wildfires; then we conducted olfactory bioassays with the two beetle pollinators. Fires changed the palm’s scent composition; however, the two pollinators responded similarly to scent from burnt and unburnt areas which may ensure plant reproduction even after recent fire events. We show, for the first time, that wildfires can alter plant fragrances mediating mutualistic interactions, and that flexible pollinator responses to variable odourscapes can enhance resilience in plant performance.
