## Appendix_S2 for "Wildfires change plant scents but not pollinator attraction in a Mediterranean palm"

### Sheet: Table_S1
Wildfires change plant scents but not pollinator attraction in a Mediterranean palm
		Yedra García, María Clara Castellanos, Juli G. Pausas
Table S1: Proportions (mean ± SD) of volatile organic compounds emitted by Chamaerops humilisleaves at the burnt and the unburnt area of two study sites (Carcaixent and Xàbia) in eastern Spain. Retention time (RT) of each volatile compound in minutes. Chemical abstract service (CAS) registry numbers. Unknown compounds are described by their base peak and the rest of mass fragments in order of dec…
				Location		Carcaixent							Xàbia
				Treatment		Burnt				Unburnt			Burnt				Unburnt		Score
				Sample size		N= 16				N= 16			N= 12				N= 16
Compound class and name			RT (min)	CAS	occ.	mean	sd		occ.	mean	sd	occ.	mean	sd		occ.	mean	sd
Fatty acid derivatives (FAD)
Hydrocarbons
Heptane			8.9	142-82-5	13	17.37	11.89		3	1.27	3.02	9	16.6	18.48		11	14.39	12.98	90.4
Nonane			10.43	111-84-2	0	-	-		0	-	-	4	2.94	5.2		4	1.43	2.79	87.6
trimethyl-decane			9.95	62108-22-9	6	2.25	3.88		5	4.58	11.3	2	1.35	3.35		3	1.56	4.07	90.5
Octane			10.45	111-65-9	9	7.75	10.4		11	11.44	12.7	1	0.41			0	-	-	86.7
Tridecane			12.52	629-50-5	1	0.21			4	0.94	1.99	0	-	-		3	1.86	4.7	86.6
Pentane			14.03	109-66-0	1	0.14			3	1.12	2.53	1	0.11			2	1.29	4.46	80
Dodecane			15.63	112-40-3	4	2.62	5.78		12	10.29	9.14	2	1.41	3.3		10	7.45	7.86	91.3
bicyclo[2.1.0] pentane 1,4-dimethyl			15.2	17065-17-7	1	0.44			1	0.18		0	-	-		0	-	-	82.5
Undecane			18.7	1120-21-4	12	7.42	8.27		13	14.2	12.57	4	6.8	14		6	3.24	5.72	88.8
Tetradecane			21.2	629-59-4	0	-	-		1	0.38		1	0.54			2	0.53	1.57	85.5
Tetracosane			21.41	646-31-1	0	-	-		7	2.8	3.58	1	0.42			9	3.5	4.39	87.9
Pentadecane			21.68	629-62-9	0	-	-		0	-	-	0	-	-		3	1.04	2.42	84
Nonadecane			22.48	629-92-5	0	-	-		0	-	-	1	0.95			2	0.61	1.69	91.9
Hexadecane			22.63	544-76-3	1	0.15			0	-	-	3	0.87	1.64		10	9.18	9.54	91.2
Octadecane			28.25	593-45-3	0	-	-		0	-	-	4	2.61	4.93		2	1.38	3.86	88.5
Heptacosane			30.74	593-49-7	0	-	-		0	-	-	5	4.36	5.5		3	1.75	4.28	82.8
Heneicosane			30.95	629-94-7	4	2.02	4.26		3	1.64	3.62	3	1.06	1.94		1	2.52		91.6
Alcohols
Ethanol-pentamethyl			4.62	594-83-2	1	0.12			0	-	-	0	-	-		0	-	-	83.4
2-butyl octanol			12.51	3913-02-8	0	-	-		0	-	-	1	1.56			0	-	-	80.2
trimethyl-bicyclo-heptan-3-ol			13.39	16725-98-7	2	2.65	8.16		1	2.59		0	-	-		1	0.25		75.2
3-methylene-cyclopentane methanol			15.93	74793-20-7	0	-	-		0	-	-	0	-	-		2	1.21	3.29	82.3
trans 3(10)-Caren-2-ol			15.8	93905-79-4	2	0.18	0.47		2	0.33	1.05	5	0.69	0.98		2	1.33	3.72	75.7
Phenol 2,4-bis(1,1-dimethylethyl)			23.81	96-76-4	3	1.06	2.43		5	1.2	2.19	0	-	-		1	0.21		90.1
Ketones
1-hepten-3-one			18.1	2918-13-0	0	-	-		0	-	-	1	0.41			1	0.05		76.8
2, 5, 5-trimethyl 3,4 hexanedione			18.47	20633-03-8	1	0.1			0	-	-	0	-	-	0	0	-	-	77.3
2,5-dimethyl 3-hexanone			21.05	1888-57-9	1	0.12			1	0.12		1	0.71			0	-	-	80.5
Unknown 1 FAD	m/z 59, 37, 55, 101, 91		5.48	-	0	-	-		0	-	-	2	0.29	0.67		2	0.51	1.5	-
Unknown 2 FAD	m/z 99, 85, 41, 193, 249, 57, 71, 112, 133, 155		8.72	-	1	0.47			3	1.06	2.35	0	-	-		3	0.66	1.66	-
Unknown 3 FAD	m/z 79, 81, 77, 91, 93, 41, 72, 71, 43, 119		15.76	-	2	0.2	0.55		3	0.42	1.04	0	-	-		1	0.09		-
Unknown 4 FAD	m/z 57, 133, 71, 43, 134, 105, 41, 55, 85		16.02	-	0	-	-		0	-	-	1	0.15			1	0.22		-
Unknown 5 FAD	m/z 71, 57, 85, 43, 142, 141, 70, 114, 55		23.05	-	1	0.12			1	0.25		0	-	-		0	-	-	-
Unknown 6 FAD	m/z 57, 71, 43, 85, 73, 55, 99, 41, 147		31.4	-	2	0.66	2.34		4	1.09	2.07	0	-	-		2	0.6	2.13	-
Aromatics
1-phenyl-2,5 dimethyl 1,3-hexanedione			16.1	507791	0	-	-		0	-	-	2	0.35	0.84		0	-	-	78.03
benzaldehyde dimethyl			18.98	15764-16-6	7	3.28	4.6		13	9.02	5.41	6	3.54	5.31		4	6.16	15.58	84.6
Terpenoids
Beta-ocimene			10.75	3779-61-1	15	26.79	25.02		14	28.09	17.76	10	36.47	27.51		13	34	23.87	98.6
3-carene			11.56	13466-78-9	5	18.29	28.31		0	-	-	0	-	-		2	0.22	0.6	95.3
cyclohexene, 4-methylene-1-(1-methylethyl)			11.7	500-00-5	1	0.13			1	0.58		1	0.24			1	0.15		76.3
Linalool			12.48	78-70-6	0	-	-		0	-	-	8	14.46	16.01		2	1	2.84	90.1
2,6 dimethyl 2,4,6-octatriene			13.46	673-84-7	1	0.26			0	-	-	2	0.45	1.06		1	0.28		88.9
Alpha-farnesene			31.67	26560-14-5	6	1.5	2.42		6	1.9	2.67	0	-	-		0	-	-	81.3
N-bearing compounds
1,6-octadien-3-ol, 3, 7-dimethyl, 2 aminobenzoate			11.55	7149-26-0	0	-	-		1	0.14		0	-	-		0	-	-	78.9
Benzoic acid-hydrazide			15.51	613-94-5	2	0.4	0.21		1	1.74		0	-	-		0	-	-	75.03
N-nitrodiethylamine			21.13	7119-92-8	1	0.98			0	-	-	0	-	-		0	-	-	77.2
Unknown N-bearing 1		m/z 71, 85, 57	14.16	-	3	0.52	0.3		1	0.5		0	-	-		0	-	-	-
Unknown N-bearing 2		m/z 71, 119	14.6	-	0	-	-		1	0.2		0	-	-		0	-	-	-
Miscellaneous
cyclohexene,3-(2-propenyl)			15.44	15232-95-8	0	-	-		1	0.22		0	-	-		1	0.09		78.6
4-Octene, 2, 6 dimethyl			17.89	62960-76-3	0	-	-		0	-	-	1	0.14			1	0.14		83.2
2-methylnapthalene			22.43	91-57-6	2	0.45	1.26		0	-	-	0	-	-		0	-	-	76.2
Unknown compounds
Unknown 1	m/z 105, 355, 267, 71, 57, 43, 85, 119, 55		16.72	-	3	0.62	1.4		5	1.26	2.13	0	-	-		0	-	-	-
Unknown 2	m/z 85, 71, 43, 57, 99, 70, 55, 141, 44		21.23	-	1	0.51			3	0.32	0.75	0	-	-		0	-	-	-
								0							0
